# Coordinated host-pathogen transcriptional dynamics revealed using sorted subpopulations and single, *Candida albicans* infected macrophages

**DOI:** 10.1101/350322

**Authors:** José F. Muñoz, Toni Delorey, Christopher B. Ford, Bi Yu Li, Dawn A. Thompson, Reeta P. Rao, Christina A. Cuomo

**Affiliations:** Broad Institute of MIT and Harvard, Cambridge, MA USA; Worcester Polytechnic Institute, Worcester, MA USA

## Abstract

The outcome of fungal infections depends on interactions with innate immune cells. Within a population of macrophages encountering *C. albicans*, there are distinct host-pathogen trajectories; however, little is known about the molecular heterogeneity that governs these fates. We developed an experimental system to separate interaction stages and single macrophage cells infected with *C. albicans* from uninfected cells and assessed transcriptional variability in the host and fungus. Macrophages displayed an initial up-regulation of pathways involved in phagocytosis and proinflammatory response after *C. albicans* exposure that declined during later time points. Phagocytosed *C. albicans* shifted expression programs to survive the nutrient poor phagosome and remodeled the cell wall. The transcriptomes of single infected macrophages and phagocytosed *C. albicans* revealed a tightly coordinated shift in gene expression co-stages and revealed expression bimodality and differential splicing that may drive infection outcome. This work establishes an approach for studying host-pathogen trajectories to resolve heterogeneity in dynamic populations.
