## Supplementary material for "Coordinated host-pathogen transcriptional dynamics revealed using sorted subpopulations and single, *Candida albicans* infected macrophages": Table S1

### Sheet: TableS1. Subpopulations 
Table S1. Sequencing results summary for subpopulations
Sample ID	Subpopulation	Time (hrs)	Sequenced reads	% Mm mRNA	% Mm rRNA	% Ca mRNA	% Ca rRNA	% Multireads	# Mm Transcripts	# Ca Transcripts
5_t0_B_1	macrophages live-C. albicans	0	24058647	34.741	10.6763	6.19118	7.68583	1.9897	9423	3806
1_t0_A_1	macrophages live-C. albicans	0	30029809	37.9254	11.5577	5.71975	8.14751	2.29518	9303	3657
13_t60_A_1	macrophages live-C. albicans	1	1450740	42.9528	10.7678	8.8612	6.40173	2.36741	8986	4218
17_t60_B_1	macrophages live-C. albicans	1	1833203	43.3549	10.5629	10.0531	5.51281	2.30899	9533	4674
21_t60_C_1	macrophages live-C. albicans	1	1805164	45.7127	9.79781	8.79657	5.87243	2.12413	9459	4402
25_t120_A_1	macrophages live-C. albicans	2	52623690	36.6131	15.4032	8.43065	11.3941	3.35186	12051	5752
33_t120_C_1	macrophages live-C. albicans	2	34735843	38.6383	13.5934	6.41063	9.06891	2.72443	11357	5528
37_t240_A_1	macrophages live-C. albicans	4	53219944	37.8561	12.3954	11.8182	9.4357	2.67627	11991	5800
41_t240_B_1	macrophages live-C. albicans	4	3730049	40.6904	12.6274	8.79858	6.41371	2.69841	10334	4884
45_t240_C_1	macrophages live-C. albicans	4	47998442	38.7625	12.1835	12.0627	8.35118	2.63145	11783	5761
10_t0_C_2	exposed macrophages	0	102783	46.3734	16.33	0.0603213	0.161019	3.43491	11262	-
2_t0_A_2	exposed macrophages	0	56333422	56.4939	15.5103	0.0100207	0.0653307	3.56576	12655	-
14_t60_A_2	exposed macrophages	1	4501062	61.8295	12.7483	0.0257384	0.075871	2.7236	11066	-
18_t60_B_2	exposed macrophages	1	3306169	62.5471	12.2686	0.0289913	0.0602208	2.54391	10772	-
22_t60_C_2	exposed macrophages	1	5707383	59.8243	12.0346	0.0436978	0.0901026	2.47218	11408	-
26_t120_A_2	exposed macrophages	2	64794254	55.6025	16.0745	0.0107988	0.0864976	3.50876	12633	-
30_t120_B_2	exposed macrophages	2	2270212	52.8342	12.2127	0.041604	0.0775478	2.45964	10634	-
34_t120_C_2	exposed macrophages	2	48771670	50.3056	17.9994	0.0162461	0.0927444	3.96596	12424	-
38_t240_A_2	exposed macrophages	4	54899190	54.1109	16.2179	0.0197963	0.0838555	3.50844	12605	-
42_t240_B_2	exposed macrophages	4	691995	54.7687	12.7533	0.0191475	0.0696537	2.66194	8728	-
46_t240_C_2	exposed macrophages	4	6797810	48.2609	15.4873	0.0321206	0.0893523	3.21793	11448	-
15_t60_A_3	macrophages dead-C. albicans	1	1529794	42.8177	6.96496	0.774058	2.47912	1.15081	910	75
19_t60_B_3	macrophages dead-C. albicans	1	751286	30.9443	5.09313	0.449429	1.6923	0.89034	610	48
23_t60_C_3	macrophages dead-C. albicans	1	1302195	34.5473	8.03236	1.34039	4.30128	1.30476	858	95
27_t120_A_3	macrophages dead-C. albicans	2	11680395	32.3058	13.3302	3.50657	10.1968	2.16668	4645	885
31_t120_B_3	macrophages dead-C. albicans	2	14338965	34.5933	13.8715	4.31457	9.38343	2.43488	4547	999
35_t120_C_3	macrophages dead-C. albicans	2	9490445	33.7691	10.8839	4.52182	10.2583	1.92097	2930	538
39_t240_A_3	macrophages dead-C. albicans	4	14404137	36.4666	13.15	2.63317	7.36832	2.15941	5355	815
43_t240_B_3	macrophages dead-C. albicans	4	31792945	36.5633	12.5917	3.1353	7.9649	2.30451	8096	1755
47_t240_C_3	macrophages dead-C. albicans	4	15649811	35.0581	13.7307	2.75399	7.35071	2.27324	5704	907
12_t0_C_4	exposed C. albicans	0	13502391	4.51855	2.1408	33.2971	44.0699	0.456719	-	2349
4_t0_A_4	exposed C. albicans	0	20359973	1.68915	0.805826	36.11	50.9186	0.170867	-	3776
8_t0_B_4	exposed C. albicans	0	3980317	4.15561	1.01403	29.9338	41.8234	0.215347	-	4552
16_t60_A_4	exposed C. albicans	1	32181217	0.803834	0.257096	46.4993	42.3754	0.0725314	-	5277
20_t60_B_4	exposed C. albicans	1	23304195	1.22626	0.584279	42.9829	43.7965	0.117569	-	4776
24_t60_C_4	exposed C. albicans	1	43238157	2.57533	1.24995	54.0826	32.8991	0.306967	-	5627
28_t120_A_4	exposed C. albicans	2	8846267	2.74012	0.622042	42.217	38.6004	0.132836	-	3540
32_t120_B_4	exposed C. albicans	2	18745385	1.76599	0.768362	41.557	43.8417	0.163384	-	4627
36_t120_C_4	exposed C. albicans	2	4054564	10.9509	0.676645	34.5742	30.9672	0.134244	-	1697
40_t240_A_4	exposed C. albicans	4	24261332	0.943879	0.387753	42.3366	45.8593	0.0879094	-	4200
44_t240_B_4	exposed C. albicans	4	7228603	4.98233	0.284682	40.8648	37.3131	0.0684019	-	2750
48_t240_C_4	exposed C. albicans	4	14147423	1.34675	0.384399	36.4929	49.6127	0.0869628	-	3804
Mm = Mus musculus; Ca = Candida albicans

### Sheet: TableS1. Single-cells
Table S1. Sequencing results summary for single-cells
Sample ID	Subpopulation	Time (hrs)	Sequenced reads	% Mm mRNA	% Mm rRNA	% Ca mRNA	% Ca rRNA	% Multireads	# Mm Transcripts	# Ca Transcripts
P1_A10_S10	macrophages live-C. albicans	2	4943855	77.9	9.6	4	8.2	0.3	2171	720
P1_A11_S11	macrophages live-C. albicans	2	4582158	80.9	8.2	4.8	5.8	0.3	2473	857
P1_B1_S13	macrophages live-C. albicans	2	246305	21.9	17.3	1.1	53.1	6.6	40	6
P1_B2_S14	macrophages live-C. albicans	2	4268099	81.2	12.9	1.4	4	0.5	2857	399
P1_B4_S16	macrophages live-C. albicans	2	2998270	75.6	13.4	2.5	8.1	0.5	3046	791
P1_B5_S17	macrophages live-C. albicans	2	3119612	72.2	12	4.5	10.9	0.4	3204	1156
P1_B6_S18	macrophages live-C. albicans	2	3774132	86.9	12.6	0	0	0.5	2723	4
P1_B7_S19	macrophages live-C. albicans	2	3134354	75.7	11.7	4.7	7.4	0.5	2720	932
P3_A2_S194	macrophages live-C. albicans	2	3190090	74.3	6.5	9.9	9	0.3	2985	1497
P3_A3_S195	macrophages live-C. albicans	2	4241643	90.2	4.4	3	2.2	0.1	2193	334
P3_A4_S196	macrophages live-C. albicans	2	3414823	78.8	6	8	7	0.3	2893	1289
P3_A5_S197	macrophages live-C. albicans	2	4241289	79	6.4	6.4	7.8	0.3	2494	819
P3_A7_S199	macrophages live-C. albicans	2	2985256	48.1	4.7	30.7	16.4	0.2	2079	1532
P3_A8_S200	macrophages live-C. albicans	2	4262995	86.2	5	4.2	4.4	0.2	2344	587
P3_A9_S201	macrophages live-C. albicans	2	4403989	77.8	6.1	7.6	8.2	0.2	2739	1024
P3_A11_S203	macrophages live-C. albicans	2	4630546	87.5	7	1.8	3.4	0.3	2713	400
P3_A12_S204	macrophages live-C. albicans	2	225178	88.8	0.5	6.1	4.6	0	1022	208
P3_B1_S205	macrophages live-C. albicans	2	574639	5.5	10.9	0.3	82.1	1.1	28	4
P3_B2_S206	macrophages live-C. albicans	2	3573982	82.8	6.3	4.9	5.8	0.2	2494	660
P3_B3_S207	macrophages live-C. albicans	2	471530	23.2	7.2	0.6	68.4	0.6	26	1
P3_B4_S208	macrophages live-C. albicans	2	3623088	83.7	6.2	5.5	4.4	0.3	2758	1007
P3_B5_S209	macrophages live-C. albicans	2	3474808	87.8	5.9	3.1	2.9	0.2	2775	617
P1_B9_S21	macrophages live-C. albicans	2	291367	21.3	5	1.8	71.8	0.1	59	6
P3_B6_S210	macrophages live-C. albicans	2	2952018	73.6	6.2	10.5	9.5	0.2	2381	1455
P3_B7_S211	macrophages live-C. albicans	2	4024201	84.2	8.2	3.6	3.7	0.3	2407	597
P3_B8_S212	macrophages live-C. albicans	2	3799717	0.6	0.5	75.5	23.4	0	198	1319
P3_B9_S213	macrophages live-C. albicans	2	2798628	79.6	7	8.1	5	0.3	2868	1372
P3_B10_S214	macrophages live-C. albicans	2	4217436	81.4	6	6.2	6.2	0.2	2233	719
P3_B11_S215	macrophages live-C. albicans	2	3214290	80.9	7.3	4.8	6.7	0.3	3058	872
P3_C1_S217	macrophages live-C. albicans	2	350459	14.4	60.5	2.4	20	2.9	30	3
P3_C2_S218	macrophages live-C. albicans	2	3152157	72.7	26.1	0.1	0.1	1	1650	15
P1_B10_S22	macrophages live-C. albicans	2	599155	18.4	1.7	0.1	78.4	1.5	36	2
P3_C4_S220	macrophages live-C. albicans	2	4096199	82.6	6.6	5.2	5.3	0.3	2274	646
P3_C5_S221	macrophages live-C. albicans	2	539441	49.8	10	7.5	30.7	2	39	5
P3_C6_S222	macrophages live-C. albicans	2	201451	1.1	0.4	0.4	98.2	0	15	3
P3_C7_S223	macrophages live-C. albicans	2	3474711	54.3	11.4	17.8	16.1	0.4	2292	1182
P3_C8_S224	macrophages live-C. albicans	2	2565425	60.6	4.5	16.2	18.5	0.2	2632	1949
P3_C9_S225	macrophages live-C. albicans	2	3221031	85.1	6.7	3.5	4.4	0.3	2345	464
P3_C10_S226	macrophages live-C. albicans	2	3978653	64.8	6.3	12.1	16.5	0.2	2554	1517
P3_C11_S227	macrophages live-C. albicans	2	4166580	84.3	6.5	5.3	3.6	0.2	2280	779
P3_D1_S229	macrophages live-C. albicans	2	3269325	64.1	5.6	18	12.1	0.2	2320	1813
P1_B11_S23	macrophages live-C. albicans	2	5619598	49.6	5.7	17.8	26.8	0.2	2280	1776
P3_D2_S230	macrophages live-C. albicans	2	433905	7.6	11.4	0.2	74.3	6.5	25	1
P3_D3_S231	macrophages live-C. albicans	2	4033216	94.2	5.6	0	0	0.2	2438	2
P3_D4_S232	macrophages live-C. albicans	2	4370743	88.2	6.5	3	2.1	0.3	2472	430
P3_D5_S233	macrophages live-C. albicans	2	221660	5	11	2.7	80.7	0.7	31	3
P3_D6_S234	macrophages live-C. albicans	2	3380478	77.8	6.2	10.4	5.4	0.2	2156	1214
P3_D7_S235	macrophages live-C. albicans	2	3624103	74.8	6.2	8.7	10	0.2	2472	1101
P3_D8_S236	macrophages live-C. albicans	2	3659288	75.1	22.2	1.7	0.1	0.9	1384	79
P3_D9_S237	macrophages live-C. albicans	2	4068944	81	6.4	6.7	5.7	0.2	2662	1171
P1_B12_S24	macrophages live-C. albicans	2	4226344	77.8	4.1	9.6	8.4	0.1	2155	1045
P3_D12_S240	macrophages live-C. albicans	2	4779283	93.5	6.2	0	0	0.2	2655	2
P3_E1_S241	macrophages live-C. albicans	2	3836322	82.7	5.8	6.6	4.6	0.2	2544	800
P3_E2_S242	macrophages live-C. albicans	2	2697554	74.5	6.6	10.2	8.4	0.3	2628	1489
P3_E3_S243	macrophages live-C. albicans	2	6257133	94.3	1.9	3.2	0.5	0.1	1396	171
P3_E4_S244	macrophages live-C. albicans	2	4119439	93	6.7	0	0	0.3	2968	5
P3_E5_S245	macrophages live-C. albicans	2	4824001	79.2	6.3	6.2	8	0.3	2541	843
P3_E6_S246	macrophages live-C. albicans	2	4196402	91.4	5.7	1.4	1.2	0.2	2637	307
P3_E7_S247	macrophages live-C. albicans	2	292311	4.2	0.4	0.6	94.8	0	42	1
P3_E8_S248	macrophages live-C. albicans	2	5396663	94.9	4.9	0	0	0.2	2414	8
P3_E9_S249	macrophages live-C. albicans	2	4618074	68.3	8	12.7	10.7	0.3	2389	1146
P1_C1_S25	macrophages live-C. albicans	2	538242	63.2	23.1	0.3	12.5	0.8	176	3
P3_E10_S250	macrophages live-C. albicans	2	5011872	75.7	5.5	8.8	9.8	0.2	2589	1077
P3_E11_S251	macrophages live-C. albicans	2	5138373	89.9	6.3	1.6	2	0.2	2887	291
P3_F1_S253	macrophages live-C. albicans	2	2194807	74.7	6.5	9.8	8.7	0.3	1901	916
P3_F2_S254	macrophages live-C. albicans	2	3406745	89.4	6.8	2	1.4	0.3	2343	397
P3_F3_S255	macrophages live-C. albicans	2	395774	55.8	0.7	1.9	41.5	0.1	71	2
P3_F4_S256	macrophages live-C. albicans	2	3064014	70.1	6.1	11.8	11.7	0.3	2296	1713
P3_F5_S257	macrophages live-C. albicans	2	4632436	81.3	7.2	5.5	5.7	0.3	2388	739
P3_F6_S258	macrophages live-C. albicans	2	3295237	86	5.7	4.3	3.8	0.2	2738	719
P1_C2_S26	macrophages live-C. albicans	2	2615381	56.9	14.2	9.9	18.5	0.5	2920	1741
P3_F8_S260	macrophages live-C. albicans	2	4071047	76.1	6	9.6	8	0.2	2561	1212
P3_F9_S261	macrophages live-C. albicans	2	3767444	82	7	3.9	6.7	0.3	2580	505
P3_F10_S262	macrophages live-C. albicans	2	4078921	78.1	6.6	5.8	9.2	0.3	2654	1001
P3_F11_S263	macrophages live-C. albicans	2	3991175	87.2	5.3	4.2	3.1	0.2	2523	737
P3_G1_S265	macrophages live-C. albicans	2	3928863	77.8	6.2	10	5.8	0.2	2347	1075
P3_G2_S266	macrophages live-C. albicans	2	1275526	60.7	3.7	23.2	12.3	0.1	2432	1859
P3_G3_S267	macrophages live-C. albicans	2	4187763	87.4	2.9	6.3	3.2	0.1	2648	678
P3_G4_S268	macrophages live-C. albicans	2	3185940	76.4	5	12.5	5.9	0.2	2512	1285
P1_C3_S27	macrophages live-C. albicans	2	2903592	57.5	12.2	10	19.9	0.5	2434	1432
P3_G6_S270	macrophages live-C. albicans	2	3663159	73.2	4.9	15.7	6	0.2	2724	1554
P3_G7_S271	macrophages live-C. albicans	2	3757119	69.1	4.5	16.8	9.3	0.2	2666	1780
P3_G9_S273	macrophages live-C. albicans	2	4075015	81.2	6	7.2	5.4	0.2	2512	905
P3_G10_S274	macrophages live-C. albicans	2	4310576	92.8	6.9	0	0	0.3	2607	2
P3_G11_S275	macrophages live-C. albicans	2	5319347	67	4	17.6	11.2	0.2	2777	1952
P3_G12_S276	macrophages live-C. albicans	2	200539	51.6	4.1	0.6	42.1	1.6	41	1
P3_H1_S277	macrophages live-C. albicans	2	3969537	88.5	4.7	2.7	4	0.2	2008	244
P3_H2_S278	macrophages live-C. albicans	2	2607185	84.6	4.9	5.8	4.5	0.2	2385	879
P1_C4_S28	macrophages live-C. albicans	2	2057781	73	14.2	4.3	8	0.5	2813	952
P3_H4_S280	macrophages live-C. albicans	2	5948351	80.2	6.2	6.6	6.8	0.3	2340	704
P3_H7_S283	macrophages live-C. albicans	2	4927266	75	6.6	9.8	8.3	0.3	2765	1299
P3_H10_S286	macrophages live-C. albicans	2	1144494	1.5	0.5	40.5	57.6	0	254	1017
P3_H11_S287	macrophages live-C. albicans	2	5553541	84	6.5	5.1	4.1	0.3	2297	533
P3_H12_S288	macrophages live-C. albicans	2	4405053	62.5	4.5	18	14.9	0.2	2161	1596
P1_C5_S29	macrophages live-C. albicans	2	3391926	59.3	13.6	6.3	20.4	0.5	2757	1155
P1_C6_S30	macrophages live-C. albicans	2	4018741	85	13.7	0	0.7	0.5	2887	2
P1_C7_S31	macrophages live-C. albicans	2	898047	28.1	26.9	17	25.5	2.4	100	5
P1_C8_S32	macrophages live-C. albicans	2	5362343	73.4	9.9	6.4	9.9	0.3	2587	1075
P1_C9_S33	macrophages live-C. albicans	2	3614050	69.6	12.2	8.2	9.6	0.4	2511	1232
P1_C10_S34	macrophages live-C. albicans	2	4025581	75.6	9.9	4	10.1	0.3	2812	778
P1_C11_S35	macrophages live-C. albicans	2	3687768	61.3	9.2	11.8	17.3	0.3	2815	1711
P1_C12_S36	macrophages live-C. albicans	2	4711471	75	4.2	10.8	9.7	0.2	2347	1309
P1_D1_S37	macrophages live-C. albicans	2	3485018	61	12	9.4	17	0.5	2710	1588
P1_D2_S38	macrophages live-C. albicans	2	4203882	77	13.5	2.7	6.3	0.5	2612	658
P1_D3_S39	macrophages live-C. albicans	2	2801050	53.7	12.4	10.3	23.1	0.5	2820	1609
P1_A4_S4	macrophages live-C. albicans	2	3127453	86.8	12.7	0	0	0.5	2758	26
P1_D4_S40	macrophages live-C. albicans	2	2913063	68.2	12.1	6.5	12.7	0.5	2684	1115
P1_D5_S41	macrophages live-C. albicans	2	4081324	80.7	15.2	0.9	2.6	0.5	2361	257
P1_D7_S43	macrophages live-C. albicans	2	3208486	59.4	11.4	8.7	20.1	0.4	2831	1458
P1_D8_S44	macrophages live-C. albicans	2	4678488	73.9	10.1	5.4	10.3	0.3	2718	1084
P1_D9_S45	macrophages live-C. albicans	2	2949074	62.3	11.2	8.6	17.5	0.4	2619	1203
P1_D10_S46	macrophages live-C. albicans	2	1693390	3.6	6.3	0.1	89.2	0.7	46	5
P1_D11_S47	macrophages live-C. albicans	2	3641828	72.2	9	7.1	11.3	0.3	2641	1099
P1_D12_S48	macrophages live-C. albicans	2	4207156	74.8	7.9	5	12.1	0.3	2490	838
P1_E1_S49	macrophages live-C. albicans	2	5796652	82.7	16.6	0	0	0.7	2543	5
P1_A5_S5	macrophages live-C. albicans	2	2963561	63.9	10.1	10.2	15.4	0.4	2607	1734
P1_E2_S50	macrophages live-C. albicans	2	4577489	70.8	13.3	5.3	10.1	0.5	3123	1244
P1_E3_S51	macrophages live-C. albicans	2	3721395	68.6	12.7	5.1	13.2	0.5	2579	760
P1_E4_S52	macrophages live-C. albicans	2	5106683	57.9	8.9	11.2	21.7	0.3	2625	1845
P1_E5_S53	macrophages live-C. albicans	2	3039023	59.5	9.5	11.7	18.9	0.3	2527	1683
P1_E6_S54	macrophages live-C. albicans	2	5186016	83.7	11.3	1.4	3.2	0.4	3144	499
P1_E8_S56	macrophages live-C. albicans	2	5373946	81.8	11.6	2.7	3.5	0.4	2781	599
P1_E9_S57	macrophages live-C. albicans	2	3590706	77.8	11.5	4.3	6.1	0.4	3013	1134
P1_E10_S58	macrophages live-C. albicans	2	1606287	11.9	6.5	13.5	68.1	0.1	183	272
P1_E11_S59	macrophages live-C. albicans	2	844357	13.1	2.1	0.4	84.4	0	33	3
P1_A6_S6	macrophages live-C. albicans	2	1275354	54.8	12	8.9	23.8	0.5	2697	1331
P1_E12_S60	macrophages live-C. albicans	2	3797894	57.7	6.4	10.5	25.3	0.2	2758	1748
P1_F1_S61	macrophages live-C. albicans	2	5584404	85.5	13.8	0	0.2	0.5	2521	6
P1_F2_S62	macrophages live-C. albicans	2	1941477	0.8	0.5	34.2	64.5	0	187	1761
P1_F3_S63	macrophages live-C. albicans	2	4161742	64.8	10.1	9.4	15.3	0.4	2376	1671
P1_F4_S64	macrophages live-C. albicans	2	3654867	66	10	9.2	14.4	0.4	2809	1415
P1_F5_S65	macrophages live-C. albicans	2	4027750	77.6	11.9	4.1	6	0.4	2920	845
P1_F7_S67	macrophages live-C. albicans	2	2801130	80.1	11	3.3	5.1	0.4	2800	966
P1_F8_S68	macrophages live-C. albicans	2	4756310	74.8	12.8	3.7	8.2	0.4	2438	670
P1_F9_S69	macrophages live-C. albicans	2	4005300	71	10.3	8.6	9.8	0.4	2408	1201
P1_A7_S7	macrophages live-C. albicans	2	2985756	81.5	11.3	1.6	5.1	0.4	2772	394
P1_F10_S70	macrophages live-C. albicans	2	5232241	79.3	10.2	3.5	6.6	0.4	2747	735
P1_F11_S71	macrophages live-C. albicans	2	3829167	78.7	9	5.1	6.9	0.3	2763	1063
P1_F12_S72	macrophages live-C. albicans	2	5135650	68.4	9.1	8.1	14.2	0.3	2191	975
P1_G1_S73	macrophages live-C. albicans	2	5053376	67.5	10.5	5.4	16.2	0.4	2207	737
P1_G2_S74	macrophages live-C. albicans	2	3894263	76.1	9.1	8	6.4	0.3	2194	1103
P1_G5_S77	macrophages live-C. albicans	2	5182678	72.6	8.5	4.8	13.8	0.3	2582	937
P1_G7_S79	macrophages live-C. albicans	2	4268981	84.3	8.8	2.7	3.8	0.3	2602	573
P1_A8_S8	macrophages live-C. albicans	2	4032202	74.8	10.1	3.8	10.8	0.4	2700	927
P1_G8_S80	macrophages live-C. albicans	2	5135278	88.7	10.1	0.8	0	0.3	2367	190
P1_G9_S81	macrophages live-C. albicans	2	4369620	90.1	9.5	0	0	0.3	2624	2
P1_G10_S82	macrophages live-C. albicans	2	5355951	79.3	8.9	5.5	6	0.3	2013	716
P1_G11_S83	macrophages live-C. albicans	2	2522867	0.5	0.8	24.4	74.2	0.1	77	17
P1_H4_S88	macrophages live-C. albicans	2	3759108	90.4	9.3	0	0	0.3	2060	3
P1_H5_S89	macrophages live-C. albicans	2	3643085	73.6	7.5	7.4	11.3	0.3	2407	978
P1_A9_S9	macrophages live-C. albicans	2	5042122	92	7.7	0	0	0.3	2448	4
P1_H6_S90	macrophages live-C. albicans	2	2854231	82.1	9.9	4.2	3.4	0.4	2549	760
P1_H7_S91	macrophages live-C. albicans	2	2683425	72	11.6	7.4	8.6	0.4	2380	1214
P1_H9_S93	macrophages live-C. albicans	2	330037	76.5	3.1	8.5	11.8	0.1	1738	539
P1_H10_S94	macrophages live-C. albicans	2	559908	64.9	2.3	15.1	17.6	0.1	1884	767
P1_H12_S96	macrophages live-C. albicans	2	3730733	77.4	3.3	10.9	8.2	0.1	1901	799
P4_A1_S193	macrophages live-C. albicans	4	299735	50.3	4.8	20.6	22.9	1.5	21	1
P4_A2_S194	macrophages live-C. albicans	4	4144767	86.7	7.5	4.9	0.7	0.3	2604	895
P4_A3_S195	macrophages live-C. albicans	4	4556726	83.1	8.7	5	2.8	0.4	3254	804
P4_A4_S196	macrophages live-C. albicans	4	4613875	64.2	6.5	15.7	13.3	0.3	2905	1742
P4_A5_S197	macrophages live-C. albicans	4	5049569	70.6	6.5	13.6	9	0.3	2858	1630
P4_A6_S198	macrophages live-C. albicans	4	4974887	86.8	8.7	3.2	1	0.4	3257	638
P4_A7_S199	macrophages live-C. albicans	4	351632	5.3	3	4	87.1	0.6	40	5
P4_A8_S200	macrophages live-C. albicans	4	4991007	82.8	8.4	3.9	4.5	0.3	2884	534
P4_A9_S201	macrophages live-C. albicans	4	4496430	76.1	7.2	10.2	6.2	0.3	2998	1403
P4_A10_S202	macrophages live-C. albicans	4	4173887	79.2	7.7	6.2	6.5	0.3	#N/A	#N/A
P4_A11_S203	macrophages live-C. albicans	4	3725754	69.1	7.2	11.9	11.6	0.3	2987	1458
P4_A12_S204	macrophages live-C. albicans	4	3546406	83.3	4.5	10.3	1.7	0.2	2096	711
P4_B1_S205	macrophages live-C. albicans	4	340038	35.5	0.2	61.9	2.3	0	20	3
P4_B2_S206	macrophages live-C. albicans	4	3924563	74.3	8.3	11.3	5.8	0.3	2383	1003
P4_B3_S207	macrophages live-C. albicans	4	318993	9.7	0.9	1.1	88.3	0	41	3
P4_B4_S208	macrophages live-C. albicans	4	659737	59.3	2.2	0.2	38.2	0	22	1
P4_B5_S209	macrophages live-C. albicans	4	5053150	86	8.6	4.1	1.1	0.4	3132	652
P4_B6_S210	macrophages live-C. albicans	4	3984937	62.3	7.6	16.9	13	0.3	2992	1735
P4_B7_S211	macrophages live-C. albicans	4	4589723	66	6.2	15.6	12	0.3	2945	1702
P4_B8_S212	macrophages live-C. albicans	4	4316690	76.3	7	9.8	6.7	0.3	2968	1177
P4_B9_S213	macrophages live-C. albicans	4	4677493	79.4	8.9	5.3	6.1	0.4	2748	765
P4_B10_S214	macrophages live-C. albicans	4	3657706	82.2	7.6	5.3	4.5	0.3	3476	860
P4_B11_S215	macrophages live-C. albicans	4	3430914	64.2	6	14.3	15.2	0.3	2741	1444
P4_B12_S216	macrophages live-C. albicans	4	4006888	85	6.4	5.1	3.2	0.3	2189	525
P4_C1_S217	macrophages live-C. albicans	4	4528897	90.8	8.9	0	0	0.4	2741	4
P4_C2_S218	macrophages live-C. albicans	4	4451904	79.9	6.4	9.9	3.5	0.3	3056	1127
P4_C3_S219	macrophages live-C. albicans	4	4737626	79.8	9.8	6.6	3.5	0.4	3539	1135
P4_C4_S220	macrophages live-C. albicans	4	208916	55.6	3.3	0.1	41	0	16	1
P4_C5_S221	macrophages live-C. albicans	4	4961244	77.1	8.7	7.5	6.4	0.4	2714	1020
P4_C6_S222	macrophages live-C. albicans	4	4973992	84.2	8	5	2.5	0.3	3025	771
P4_C7_S223	macrophages live-C. albicans	4	5264598	63.2	6.8	18.9	10.8	0.3	3017	2168
P4_C8_S224	macrophages live-C. albicans	4	1298527	5.1	1.4	25	68.2	0.3	45	4
P4_C9_S225	macrophages live-C. albicans	4	3975124	42.9	56.9	0	0	0.2	168	3
P4_C10_S226	macrophages live-C. albicans	4	363394	69.9	0.9	1.6	27.5	0	27	2
P4_C11_S227	macrophages live-C. albicans	4	4617310	73.8	7.4	8	10.6	0.3	2990	870
P4_C12_S228	macrophages live-C. albicans	4	4524180	56.9	7.7	25	10	0.3	2290	1281
P4_D1_S229	macrophages live-C. albicans	4	539181	2.8	0.8	0.2	95.5	0.8	19	1
P4_D2_S230	macrophages live-C. albicans	4	264700	53.1	10.5	2.3	33.6	0.6	18	4
P4_D3_S231	macrophages live-C. albicans	4	2302981	89	10.6	0	0	0.4	3159	2
P4_D4_S232	macrophages live-C. albicans	4	4772713	79.5	8.7	6.7	4.8	0.3	3134	1020
P4_D5_S233	macrophages live-C. albicans	4	4555517	71.6	7.7	11	9.4	0.3	3016	1373
P4_D6_S234	macrophages live-C. albicans	4	2116912	76.8	8.9	7.2	6.8	0.4	3026	903
P4_D7_S235	macrophages live-C. albicans	4	4376476	78.5	8.7	6.2	6.2	0.3	3192	779
P4_D8_S236	macrophages live-C. albicans	4	6399279	88	3.2	6.1	2.5	0.1	2160	497
P4_D9_S237	macrophages live-C. albicans	4	309101	12.7	17.9	1	68.4	0	30	2
P4_D10_S238	macrophages live-C. albicans	4	218947	66.3	0.3	7.1	26.3	0	14	3
P4_D11_S239	macrophages live-C. albicans	4	2595156	64.2	6.5	16.4	12.7	0.3	2979	1469
P4_D12_S240	macrophages live-C. albicans	4	4338497	65.8	6.3	13.4	14.3	0.3	2743	1300
P4_E1_S241	macrophages live-C. albicans	4	3568097	94.2	5.6	0	0	0.2	2190	2
P4_E2_S242	macrophages live-C. albicans	4	3865000	73.9	8.8	10.3	6.6	0.4	3178	1647
P4_E3_S243	macrophages live-C. albicans	4	3585084	82.1	9.7	4.7	3.1	0.4	3314	814
P4_E4_S244	macrophages live-C. albicans	4	282966	15.9	0.3	1.2	82.5	0	19	2
P4_E5_S245	macrophages live-C. albicans	4	4146628	92.7	6.5	0.3	0.3	0.3	2521	82
P4_E6_S246	macrophages live-C. albicans	4	241355	2.5	0.3	0.2	97.1	0	28	3
P4_E7_S247	macrophages live-C. albicans	4	2751345	71.8	7.7	8.7	11.4	0.3	2889	1239
P4_E8_S248	macrophages live-C. albicans	4	4748547	83.3	15.9	0.4	0.4	0	16	2
P4_E9_S249	macrophages live-C. albicans	4	2278437	6.5	1.3	57	35.2	0	205	1241
P4_E10_S250	macrophages live-C. albicans	4	4119371	81.7	8.5	4.6	4.9	0.3	3087	831
P4_E11_S251	macrophages live-C. albicans	4	5655624	72.5	7.5	8.2	11.4	0.3	2828	1082
P4_E12_S252	macrophages live-C. albicans	4	4775590	74.6	7.6	5.7	11.8	0.3	3321	959
P4_F1_S253	macrophages live-C. albicans	4	4596187	65.2	6.6	14.5	13.4	0.3	3222	1611
P4_F2_S254	macrophages live-C. albicans	4	4520049	81.9	7.4	6.6	3.8	0.3	3305	986
P4_F3_S255	macrophages live-C. albicans	4	5646891	68.5	7.5	11.6	12.1	0.3	2921	1358
P4_F4_S256	macrophages live-C. albicans	4	3622870	87.4	0.7	2.2	9.3	0.4	39	2
P4_F5_S257	macrophages live-C. albicans	4	4712868	78.9	8.1	5.4	7.3	0.3	2887	728
P4_F6_S258	macrophages live-C. albicans	4	339091	87	0.3	6.9	5.8	0	62	3
P4_F7_S259	macrophages live-C. albicans	4	5596275	77.2	7.3	9.3	5.9	0.3	2637	1111
P4_F8_S260	macrophages live-C. albicans	4	6970543	89.5	3.6	4.5	2.3	0.1	2329	435
P4_F9_S261	macrophages live-C. albicans	4	547836	96.2	1.6	1.1	1.1	0	61	7
P4_F10_S262	macrophages live-C. albicans	4	5762363	67.3	6.2	13.7	12.6	0.2	3103	1926
P4_F11_S263	macrophages live-C. albicans	4	4724768	71	7	12.4	9.3	0.3	3059	1773
P4_F12_S264	macrophages live-C. albicans	4	540133	82.6	10.6	0.8	5.7	0.4	37	3
P4_G1_S265	macrophages live-C. albicans	4	4351358	74.5	6.4	11	7.9	0.3	2731	1018
P4_G2_S266	macrophages live-C. albicans	4	5503251	82.9	8.2	5.8	2.7	0.3	2785	773
P4_G3_S267	macrophages live-C. albicans	4	5832551	82.7	7.4	5.1	4.6	0.3	3077	818
P4_G4_S268	macrophages live-C. albicans	4	2990321	96.7	0	3.3	0	0	36	11
P4_G5_S269	macrophages live-C. albicans	4	5699953	79.5	7.7	9.1	3.4	0.3	3100	1308
P4_G6_S270	macrophages live-C. albicans	4	5899426	74.9	7.5	8.4	8.9	0.3	2645	998
P4_G7_S271	macrophages live-C. albicans	4	6330351	69.9	6.8	12.6	10.5	0.3	2689	1389
P4_G8_S272	macrophages live-C. albicans	4	7367400	87.7	5.6	3.2	3.2	0.2	2719	511
P4_G9_S273	macrophages live-C. albicans	4	6349515	68.3	6.8	12.2	12.3	0.3	2796	1330
P4_G10_S274	macrophages live-C. albicans	4	4788245	77.6	6.5	8.4	7.1	0.3	2880	1017
P4_G11_S275	macrophages live-C. albicans	4	4963113	85.4	7.5	4.7	2.1	0.3	2695	607
P4_G12_S276	macrophages live-C. albicans	4	4023721	83.6	8	4.4	3.7	0.3	3125	931
P4_H1_S277	macrophages live-C. albicans	4	2422565	74.1	2.7	18.5	4.6	0.1	2015	986
P4_H2_S278	macrophages live-C. albicans	4	220637	74.7	0.4	0.7	24.2	0	28	1
P4_H3_S279	macrophages live-C. albicans	4	3344392	0.2	0.4	63.2	36.1	0	161	1983
P4_H5_S281	macrophages live-C. albicans	4	438403	43.8	9.9	18.7	20.2	7.4	30	5
P4_H6_S282	macrophages live-C. albicans	4	3532000	61.1	6.2	16.9	15.5	0.3	2905	1677
P4_H7_S283	macrophages live-C. albicans	4	2560290	41.7	5.2	30.9	21.9	0.2	2239	2112
P4_H8_S284	macrophages live-C. albicans	4	4697836	78.5	4.4	11.1	5.9	0.2	2490	1051
P4_H9_S285	macrophages live-C. albicans	4	3136896	80.4	7.5	6.1	5.8	0.3	2596	771
P4_H10_S286	macrophages live-C. albicans	4	2313594	2	0.4	54.9	42.7	0	156	1848
P4_H11_S287	macrophages live-C. albicans	4	3612534	84.2	7.1	5.3	3	0.3	2770	733
P4_H12_S288	macrophages live-C. albicans	4	3289674	76.9	4.5	12	6.5	0.2	2105	982
