## Supplementary material for "Coordinated host-pathogen transcriptional dynamics revealed using sorted subpopulations and single, *Candida albicans* infected macrophages": Table S5

### Sheet: Table S5. Functional enrich Mac
Table S5. Functional biological relationships (IPA; corrected p-value) enriched in macrophages exposed or infected with Candida albicans
Biological functions	Exposed 1 hr	Exposed 2 hr	Exposed 4 hr	Infected 1 hr	Infected 2 hr	Infected 4 hr
abdominal adenocarcinoma	0.0167	0.000183	0.000171	0.000488	0.00358	0.00215
catabolism of glycogen	0.0157	0.00046	0.00319	9.58e-05	0.000386	0.1
abnormality of left ventricle	0.00545	0.000661	0.00187	0.00397	0.00418	0.000798
binding of microvessel	0.0147	0.000138	0.00134	0.00802	0.00299	0.00655
adhesion of endothelial cell lines	0.0127	5.72e-06	0.00994	0.0043	0.000172	0.0077
angiogenesis	0.00428	2.08e-05	0.00742	0.013	0.1	0.00719
activation of cells	0.00545	1.39e-06	0.0077	0.0294	0.0015	0.000962
phagocytosis of myeloid cells	0.1	8.18e-06	0.0006	0.1	0.1	0.00168
phagocytosis by macrophages	0.1	0.000273	0.1	0.1	0.1	0.00342
phagocytosis of blood cells	0.1	1.8e-06	0.000263	0.1	0.1	0.00292
chemoattraction	0.1	2.32e-07	0.00332	0.1	0.00191	0.1
recruitment of antigen presenting cells	0.1	3.82e-06	0.00012	0.0292	0.000291	0.00312
chemoattraction of dendritic cells	0.0216	0.000173	2.03e-08	0.00091	0.00074	0.0057
activation of B-lymphocyte derived cell lines	0.0216	2.03e-06	0.000301	0.0102	0.0038	0.0146
activation of antigen presenting cells	0.00545	1.38e-06	0.00346	0.00987	0.00284	0.0094
immune response of antigen presenting cells	0.0116	0.000423	0.00014	0.1	0.00141	0.00245
activation-induced cell death of CD8+ T lymphocyte	0.00109	4.61e-08	0.000137	0.0289	0.000243	0.0054
cytotoxicity of lymphocytes	0.0163	0.000326	0.1	0.00596	0.1	0.1
cell flattening of neuroblastoma cell lines	0.00545	9.32e-06	0.00513	0.00397	0.0034	0.0142
quantity of Ca2+	0.1	0.1	0.00531	0.1	0.1	0.1
T cell homeostasis	0.1	9.44e-05	0.0012	0.1	0.1	0.1
delay in differentiation of cells	0.0176	0.000336	0.1	0.1	0.1	0.0125
proliferation of liver cells	0.1	0.000329	0.00268	0.1	0.00425	0.1
development of bone marrow cells	0.1	0.000366	0.00341	0.00481	0.00485	0.00664
development of lymphatic system cells	0.1	0.000451	0.00155	0.1	0.1	0.00522
arrest in growth of myeloid progenitor cells	0.00214	0.00017	0.00147	0.000112	8.42e-05	0.00502
development of blood cells	0.1	0.000501	0.0014	0.00445	0.1	0.1
proliferation of muscle cells	0.0175	3.45e-05	0.00543	0.1	0.1	0.0045
Lymphocyte homeostasis	0.00545	6.76e-05	0.00789	0.000464	0.0002	0.0118
engulfment of myeloid cells	0.1	3.22e-08	0.000176	0.00763	5.97e-05	0.000137
arrest in proliferation of cells	0.00545	0.00011	0.00802	0.00199	0.1	0.00258
arrest in cell movement of bone marrow cell lines	0.00545	2.05e-05	5.76e-07	0.00185	0.00307	0.0101
extravasation of macrophages	0.0216	0.000598	0.00118	0.1	0.000519	0.1
Lymphocyte migration	0.0163	0.000283	6.34e-06	0.00315	0.000435	0.00646
cell movement of dendritic cells	0.0109	0.000319	2.76e-05	0.00199	0.00153	0.00399
cell movement of lymphatic system cells	0.0109	8.65e-11	1.49e-06	0.0321	0.000294	0.00388
development of connective tissue	0.0222	0.1	0.1	0.021	0.1	0.1
mass of adipose tissue	0.0216	1.9e-05	0.00146	0.00262	9.7e-05	0.00563
development of lymphatic system	0.1	0.1	0.00511	0.1	0.1	0.00974
generation of reactive oxygen species	0.1	8.3e-08	0.00659	0.1	0.0015	0.0108
quantity of dendritic cells	0.1	7.82e-08	3.94e-05	0.0138	0.1	0.00777
quantity of T lymphocytes	0.1	0.000205	0.00117	0.1	0.00101	0.1
abnormal number of leukocytes	0.0247	2.31e-07	0.000555	0.0118	0.00022	0.00596
abnormal morphology of immune system	0.00545	5.85e-05	0.00015	0.000761	0.00171	0.000895
Bacterial Infections	0.0163	4.57e-05	0.00186	0.00967	0.00489	0.00575
Sjogren's-syndrome like inflammation	0.1	3.26e-07	7.79e-07	0.00106	6.56e-05	0.0128
abnormal quantity of prostaglandin	0.021	0.000407	0.00122	0.000252	0.00231	0.000612
activation of arachidonic acid	0.00531	0.000643	0.00856	0.00179	0.0019	0.0134
morphology of lymphoid tissue	0.1	2.25e-06	0.000649	0.0176	0.1	0.0119
abnormal quantity of water	0.00742	0.000727	0.00176	0.0275	0.00147	0.00953
contraction of airway smooth muscle	0.0255	0.000386	0.00205	0.00397	0.1	0.0122
accumulation of cells	0.0127	0.000486	0.00021	0.00199	0.00102	0.00608
deposition of vascular smooth muscle cells	0.0109	1.66e-05	0.00267	0.025	0.000509	0.00286
