## Supplementary material for "Coordinated host-pathogen transcriptional dynamics revealed using sorted subpopulations and single, *Candida albicans* infected macrophages": Table S6

### Sheet: S6 Macrophages DEGs single-cell
Table S6. Genes differentially expressed in single macrophages infected with Candida albicans
Gene ID	p_val	Ave. diff	Pct.1	Pct.2	Stage
Lrrfip1	8.51436e-12	0.553061	0.991	0.87	Mo1
Cd83	2.32387e-09	1.06737	0.718	0.348	Mo1
Itga5	4.249e-09	0.665405	0.991	0.913	Mo1
Junb	1.785e-08	0.744433	0.936	0.859	Mo1
Csf2rb2	5.27483e-06	0.415212	1	0.946	Mo1
Cebpb	5.36701e-06	0.503569	0.873	0.674	Mo1
Tnf	7.96558e-06	0.763561	0.9	0.685	Mo1
Ilf3	9.17846e-06	0.254816	0.918	0.772	Mo1
Pik3ap1	1.13824e-05	0.433967	0.964	0.902	Mo1
Wdfy1	1.25169e-05	0.371219	0.664	0.565	Mo1
Cebpa	1.83873e-05	0.262571	0.782	0.63	Mo1
Id2	2.38124e-05	0.456906	1	0.935	Mo1
Il21r	2.86149e-05	0.433014	0.7	0.424	Mo1
Il4ra	3.22704e-05	0.374511	0.891	0.761	Mo1
Il6ra	7.61356e-05	0.289429	0.5	0.293	Mo1
Sla	7.66939e-05	0.336349	0.727	0.413	Mo1
Fbxw11	0.000109864	0.298152	0.9	0.717	Mo1
Il17ra	0.000132719	0.404584	0.936	0.848	Mo1
Thbs1	0.00029309	0.446436	0.618	0.359	Mo1
Cd274	0.000677979	0.31045	0.436	0.554	Mo1
Plk3	0.00296414	0.370505	0.718	0.533	Mo1
Fcgr1	0.0033046	0.255048	0.582	0.37	Mo1
Ezr	0.00653398	0.325289	0.691	0.522	Mo1
Ccl7	0.00845536	0.519088	0.7	0.467	Mo1
Gas6	0.00966468	0.354708	0.836	0.761	Mo1
Selplg	0.00984102	0.271929	0.809	0.663	Mo1
Aff1	1.96483e-18	0.490315	1	0.772	Mo1
Hivep3	4.51587e-12	0.422003	0.909	0.63	Mo1
Btg1	5.45936e-10	0.420512	0.955	0.707	Mo1
Dot1l	1.03091e-09	0.320717	0.918	0.598	Mo1
Gm14005	5.26037e-09	0.286325	0.9	0.815	Mo1
Zyx	1.13569e-08	0.315237	0.945	0.609	Mo1
Furin	1.58116e-08	0.299135	0.964	0.848	Mo1
Kctd12	1.65326e-08	0.266074	0.955	0.761	Mo1
Gadd45b	2.37809e-08	0.798871	0.664	0.25	Mo1
Midn	4.10081e-08	0.285699	0.727	0.587	Mo1
Itpkb	5.72648e-08	0.279684	0.918	0.75	Mo1
Clk1	1.22464e-07	0.314822	0.682	0.533	Mo1
Arl4c	4.3049e-07	0.373913	0.891	0.609	Mo1
Pi4k2a	1.56049e-06	0.392096	0.945	0.804	Mo1
Ankrd33b	3.62695e-06	0.478423	0.782	0.554	Mo1
Mapk6	4.93288e-06	0.354859	0.955	0.848	Mo1
Bhlhe40	5.87664e-06	0.551089	0.782	0.62	Mo1
Man2b2	1.61027e-05	0.330615	0.691	0.576	Mo1
Fcgrt	1.62446e-05	0.66001	0.9	0.793	Mo1
Slc35f6	1.87905e-05	0.41693	0.918	0.804	Mo1
Plekho2	2.37176e-05	0.376957	0.964	0.88	Mo1
Gramd1b	2.9867e-05	0.341529	0.873	0.717	Mo1
Ralgds	3.67847e-05	0.480436	0.782	0.576	Mo1
Bin1	7.88903e-05	0.41094	0.973	0.848	Mo1
Pdgfa	9.05171e-05	0.285076	0.891	0.652	Mo1
Fkbp5	0.00018358	0.371498	0.691	0.457	Mo1
1700017B05Rik	0.000202523	0.25737	0.855	0.783	Mo1
Itgb5	0.000213091	0.37556	0.827	0.75	Mo1
Slc23a2	0.000214701	0.253029	0.918	0.859	Mo1
Xylt1	0.000273579	0.274107	0.736	0.511	Mo1
Mir22hg	0.00030035	0.346073	0.709	0.511	Mo1
Ehd1	0.000358908	0.33233	0.982	0.902	Mo1
Cdkn1a	0.000383442	0.511025	0.864	0.707	Mo1
Ccrn4l	0.000431722	0.279285	0.682	0.435	Mo1
Dusp1	0.00045901	0.651892	0.482	0.37	Mo1
Smim3	0.00045978	0.318526	0.7	0.413	Mo1
Hist1h1c	0.000478173	0.640242	0.436	0.283	Mo1
Ifrd1	0.000671256	0.474753	0.873	0.783	Mo1
Specc1l	0.000718526	0.255927	0.791	0.587	Mo1
Capn2	0.00074541	0.352157	0.936	0.859	Mo1
Slc9a9	0.000812751	0.260509	0.8	0.565	Mo1
Smox	0.000907209	0.438748	0.809	0.587	Mo1
Ldlrap1	0.000963372	0.38716	0.909	0.783	Mo1
Mfsd5	0.00100624	0.26158	0.873	0.946	Mo1
Cd164	0.00102418	0.330336	0.891	0.761	Mo1
St6galnac4	0.0011157	0.391392	0.836	0.707	Mo1
Atp13a2	0.00145805	0.305031	0.864	0.772	Mo1
Rbms1	0.00162585	0.272252	1	0.946	Mo1
Aldh9a1	0.00181599	0.302185	0.673	0.511	Mo1
Mef2a	0.00202396	0.250037	0.991	0.902	Mo1
Tmbim1	0.00247506	0.329946	0.927	0.804	Mo1
Tmem176b	0.00263391	0.60284	0.745	0.565	Mo1
Tnfrsf12a	0.00263605	0.45073	0.627	0.424	Mo1
Ankrd13a	0.00286717	0.284667	0.691	0.62	Mo1
Rgs1	0.0032402	0.568048	0.6	0.424	Mo1
Ptbp1	0.00324493	0.329444	0.836	0.761	Mo1
AB124611	0.00355322	0.386759	0.573	0.38	Mo1
Ly6e	0.00469573	0.317636	0.618	0.424	Mo1
Rhbdf2	0.00530195	0.250248	0.882	0.75	Mo1
Srxn1	0.00864781	0.410117	0.918	0.804	Mo1
Ndel1	0.0093875	0.342154	0.882	0.804	Mo1
Lpl	4.04034e-12	1.14142	0.924	0.745	Mo2
Dbi	1.17186e-06	0.776368	0.957	0.791	Mo2
Crip1	0.00115528	0.649473	0.924	0.764	Mo2
Timm8b	0.00734627	0.592067	0.533	0.473	Mo2
S100a6	0.00145074	0.589606	0.783	0.636	Mo2
Polr2g	9.25485e-06	0.548627	0.598	0.291	Mo2
Cd200r1	1.16034e-06	0.53572	0.641	0.373	Mo2
C1qbp	0.000129319	0.48722	0.837	0.655	Mo2
Cox14	0.00125075	0.479199	0.652	0.518	Mo2
Shfm1	1.31069e-05	0.475325	1	0.945	Mo2
Psme2	3.56423e-07	0.473518	0.935	0.882	Mo2
Dusp6	6.05758e-05	0.45646	0.543	0.236	Mo2
Psma4	0.00705603	0.455734	0.739	0.609	Mo2
Mrpl18	0.000667024	0.450074	0.5	0.282	Mo2
Cd48	0.00754043	0.445627	0.793	0.7	Mo2
Hspe1	1.76162e-05	0.440462	0.902	0.718	Mo2
Tmem258	0.00302325	0.431697	0.859	0.791	Mo2
1500032L24Rik	3.34113e-05	0.426545	0.967	0.909	Mo2
Rnf128	0.000131679	0.417881	0.793	0.564	Mo2
Mrpl12	0.000515595	0.414792	0.783	0.545	Mo2
Gclm	0.00292581	0.408795	0.815	0.673	Mo2
Olfr856-ps1	9.61787e-25	0.400275	0.88	0.936	Mo2
Chchd1	0.00374807	0.396956	0.5	0.382	Mo2
2010107E04Rik	0.00543286	0.393809	0.87	0.709	Mo2
Phb2	0.00014976	0.389634	0.87	0.709	Mo2
Tmem165	0.000575144	0.388483	0.826	0.673	Mo2
Zfp207	5.91891e-06	0.386194	0.913	0.764	Mo2
Rwdd1	3.42643e-05	0.381428	0.717	0.636	Mo2
Nubp2	0.00496303	0.37815	0.772	0.618	Mo2
Ndufa1	0.0064821	0.374215	0.696	0.618	Mo2
4933434E20Rik	5.94607e-05	0.364438	0.859	0.664	Mo2
Farsb	3.44859e-05	0.361589	0.685	0.427	Mo2
Sqle	0.00719938	0.361536	0.543	0.427	Mo2
Dynll1	6.89245e-06	0.359133	0.946	0.827	Mo2
Rab32	0.00260786	0.359011	0.848	0.709	Mo2
Bola2	0.00740403	0.357613	0.783	0.591	Mo2
Mrpl20	0.00328387	0.357597	0.88	0.782	Mo2
Stub1	0.00990549	0.353748	0.75	0.636	Mo2
Pno1	0.000290813	0.3516	0.663	0.491	Mo2
Mrps14	4.52058e-08	0.341257	0.783	0.609	Mo2
1810009A15Rik	0.000338191	0.337633	0.467	0.191	Mo2
Fcf1	0.00495169	0.335421	0.63	0.518	Mo2
S100a13	0.00956528	0.329171	0.609	0.455	Mo2
Lat2	0.00116291	0.329002	0.891	0.818	Mo2
Psmd14	0.00645137	0.322415	0.772	0.718	Mo2
Hmgn1	0.0082817	0.321072	0.891	0.782	Mo2
Hypk	0.00144027	0.317544	0.87	0.7	Mo2
Mrpl37	0.00289441	0.315188	0.5	0.364	Mo2
Tuba1b	0.00914445	0.309608	0.978	0.918	Mo2
Sae1	0.00268108	0.307168	0.62	0.373	Mo2
Adprh	0.00907048	0.302906	0.739	0.536	Mo2
Tomm22	0.00622403	0.29422	0.935	0.809	Mo2
Commd6	0.00740278	0.294169	0.424	0.291	Mo2
Psenen	0.00624322	0.291233	0.935	0.773	Mo2
Ubl5	1.11786e-05	0.290709	0.913	0.818	Mo2
Erh	0.00549991	0.289754	0.957	0.855	Mo2
Nhp2	0.00746227	0.285225	0.913	0.809	Mo2
Bcap31	0.0040723	0.284618	0.924	0.836	Mo2
Cox7b	1.53503e-05	0.28428	0.87	0.755	Mo2
Rnasek	0.000129886	0.278329	0.935	0.809	Mo2
Fyb	0.00210865	0.276964	0.848	0.718	Mo2
Psmb1	0.00709115	0.276864	0.902	0.8	Mo2
Fam105a	0.000104758	0.27326	0.728	0.436	Mo2
Unc50	0.00936734	0.269187	0.533	0.418	Mo2
Hnrnpa1	0.00392293	0.265414	0.728	0.655	Mo2
Bop1	0.00370876	0.26389	0.685	0.455	Mo2
B430306N03Rik	1.32125e-05	0.260841	0.63	0.355	Mo2
Ngdn	0.00539072	0.260708	0.446	0.355	Mo2
Nme1	0.00293308	0.259661	0.913	0.791	Mo2
Pdha1	0.000453524	0.257787	0.598	0.409	Mo2
