## Supplementary material for "Coordinated host-pathogen transcriptional dynamics revealed using sorted subpopulations and single, *Candida albicans* infected macrophages": Table S7

### Sheet: S7 Candida DEGs single-cell
Table S7. Genes differentially expressed in Candida albicans phagocytosed by single macrophages
Gene ID	p_val	Avg diff	Pct.1	Pct.2	Stage
orf19.7520	1.70886e-16	2.51301	1	0.382	Ca1
orf19.4121	7.7602e-10	2.0377	0.667	0.088	Ca1
orf19.376	1.38338e-07	1.88685	0.852	0.412	Ca1
orf19.7279.1	1.0359e-06	1.80747	0.907	0.5	Ca1
orf19.6445	1.59094e-06	1.78582	0.778	0.324	Ca1
orf19.1704	3.47363e-10	1.6727	0.87	0.324	Ca1
orf19.7093	1.17865e-07	1.65079	0.796	0.176	Ca1
orf19.1288	1.84968e-09	1.64336	0.963	0.647	Ca1
orf19.2176	0.000961536	1.64087	0.556	0.324	Ca1
orf19.7288	7.86986e-06	1.6177	0.667	0.176	Ca1
orf19.1655	2.98485e-08	1.61009	0.833	0.324	Ca1
orf19.2496	1.42415e-06	1.58282	0.926	0.529	Ca1
orf19.3934	1.39393e-07	1.54508	0.926	0.441	Ca1
orf19.3499	1.06352e-07	1.53696	0.796	0.206	Ca1
orf19.5446	1.64616e-07	1.5359	0.852	0.294	Ca1
orf19.21	0.00323365	1.52768	0.5	0.147	Ca1
orf19.638	0.0009132	1.50532	0.815	0.647	Ca1
orf19.5684	0.00150367	1.4957	0.5	0.353	Ca1
orf19.1847	1.44941e-07	1.47849	0.796	0.176	Ca1
orf19.4539	6.98646e-06	1.46748	0.778	0.294	Ca1
orf19.3548.1	3.27108e-12	1.39814	1	0.853	Ca1
orf19.4041	0.00105433	1.38737	0.852	0.559	Ca1
orf19.7094	1.91645e-06	1.37834	0.926	0.529	Ca1
orf19.3412	0.000252685	1.36873	0.611	0.206	Ca1
orf19.5649	0.000708273	1.35659	0.778	0.412	Ca1
orf19.742	2.3504e-06	1.32992	0.87	0.471	Ca1
orf19.2192	4.59687e-05	1.30712	0.926	0.588	Ca1
orf19.2163	0.00224172	1.29881	0.796	0.618	Ca1
orf19.1652	5.47928e-06	1.28609	0.926	0.706	Ca1
orf19.5447	2.35724e-08	1.27322	0.852	0.206	Ca1
orf19.7156	4.11307e-07	1.22704	0.741	0.176	Ca1
orf19.6229	2.77989e-07	1.21635	0.889	0.324	Ca1
orf19.5307	1.36768e-05	1.17461	0.981	0.824	Ca1
orf19.3077	0.00463551	1.17037	0.556	0.5	Ca1
orf19.5514	0.000856666	1.14677	0.889	0.735	Ca1
orf19.2117	0.00175455	1.14413	0.907	0.706	Ca1
orf19.6838	0.00203442	1.12271	0.648	0.265	Ca1
orf19.1032	3.17238e-05	1.11457	0.704	0.353	Ca1
orf19.709	0.00506648	1.09058	0.593	0.353	Ca1
orf19.5650	0.000583445	1.08016	0.852	0.5	Ca1
orf19.111	0.00674971	1.05903	0.685	0.471	Ca1
orf19.2057	0.000647808	1.05718	0.667	0.412	Ca1
orf19.1862	0.00100317	1.02957	0.87	0.5	Ca1
orf19.6254	0.00122161	1.00312	0.796	0.441	Ca1
orf19.5640	0.000792053	0.992607	0.778	0.529	Ca1
orf19.1152	2.92493e-05	0.988244	0.963	0.618	Ca1
orf19.5565	3.8127e-05	0.983939	0.852	0.382	Ca1
orf19.802	1.89731e-05	0.96788	0.815	0.294	Ca1
orf19.918	8.95987e-05	0.957624	0.926	0.647	Ca1
orf19.5876	0.000393139	0.956182	0.796	0.353	Ca1
orf19.7296	0.00865987	0.952905	0.593	0.235	Ca1
orf19.2809	0.000364251	0.929223	0.833	0.471	Ca1
orf19.5641	3.12475e-05	0.925123	0.981	0.706	Ca1
orf19.5521	0.00285585	0.895178	0.556	0.441	Ca1
orf19.6434	0.00256413	0.894808	0.815	0.5	Ca1
orf19.2752	0.000532174	0.894057	0.778	0.441	Ca1
orf19.2703	0.00626389	0.872288	0.741	0.412	Ca1
orf19.7282	6.96914e-05	0.85771	0.815	0.324	Ca1
orf19.5813	0.00229733	0.851813	0.611	0.206	Ca1
orf19.842	0.000934218	0.842456	0.963	0.794	Ca1
orf19.2762	0.000490775	0.840446	0.796	0.353	Ca1
orf19.5215	8.65868e-05	0.838298	0.852	0.382	Ca1
orf19.5323	0.000372091	0.825248	0.778	0.324	Ca1
orf19.2296	0.00123412	0.806428	0.852	0.647	Ca1
orf19.7519	0.0079535	0.803172	0.667	0.294	Ca1
orf19.2959.1	0.00801163	0.768407	0.759	0.559	Ca1
orf19.5805	0.00440343	0.751	0.741	0.382	Ca1
orf19.3998	0.00558459	0.743272	0.815	0.706	Ca1
orf19.6645	0.00301669	0.702891	0.907	0.706	Ca1
orf19.5339	0.00115609	0.69262	0.907	0.559	Ca1
orf19.3668	0.00810388	0.683801	0.907	0.618	Ca1
orf19.7284	0.000311689	0.668093	0.852	0.412	Ca1
orf19.6465	7.61618e-05	0.645797	0.852	0.735	Ca1
orf19.846	0.0063766	0.637755	0.722	0.353	Ca1
orf19.4216	0.00571133	0.617517	1	0.941	Ca1
orf19.792	0.0002133	0.606223	0.852	0.412	Ca1
orf19.1709	0.000103132	0.584643	0.778	0.294	Ca1
orf19.4246	7.69484e-05	0.561693	0.926	0.706	Ca1
orf19.633	0.000852074	0.487779	0.704	0.353	Ca1
orf19.4025	0.00429245	0.363152	0.963	0.824	Ca1
orf19.1321	1.47529e-16	2.40531	1	0.463	Ca2
orf19.3374	4.85483e-09	2.01338	0.882	0.389	Ca2
orf19.4716	2.32177e-08	1.6515	0.912	0.593	Ca2
orf19.88	1.50565e-06	1.64727	0.853	0.444	Ca2
orf19.5672	1.93074e-05	1.50631	0.794	0.333	Ca2
orf19.5073	7.52411e-06	1.46264	0.794	0.315	Ca2
orf19.5784	4.54209e-06	1.44405	0.853	0.407	Ca2
orf19.3558	2.48491e-07	1.38758	0.882	0.556	Ca2
orf19.3010.1	1.10536e-08	1.33221	1	0.574	Ca2
orf19.5597.1	2.54635e-06	1.32399	0.824	0.352	Ca2
orf19.2937	5.7789e-06	1.31494	0.824	0.426	Ca2
orf19.1267	0.000144069	1.27228	0.647	0.5	Ca2
orf19.1435	1.11532e-11	1.21856	1	0.852	Ca2
orf19.6515	0.00176733	1.17744	0.765	0.481	Ca2
orf19.382	8.2968e-10	1.1596	1	0.815	Ca2
orf19.3651	0.00149001	1.1448	0.765	0.37	Ca2
orf19.4826	5.19935e-13	1.1416	0.971	0.889	Ca2
orf19.1690	1.0092e-05	1.12663	0.735	0.463	Ca2
orf19.5007	3.00843e-05	1.11613	0.794	0.5	Ca2
orf19.6220.3	0.000288398	1.11523	0.912	0.648	Ca2
orf19.1388	0.00159126	1.11375	0.853	0.537	Ca2
orf19.327	0.00126058	1.10644	0.735	0.407	Ca2
orf19.3590	1.8827e-06	1.09548	0.971	0.704	Ca2
orf19.979	3.32569e-10	1.09481	0.971	0.778	Ca2
orf19.1389	4.37175e-06	1.08637	0.941	0.722	Ca2
orf19.4191	0.00448076	1.07185	0.794	0.537	Ca2
orf19.22	0.00911164	1.06632	0.647	0.444	Ca2
orf19.6702	0.000453858	1.06122	0.853	0.481	Ca2
orf19.3268	8.1283e-05	1.01485	0.941	0.648	Ca2
orf19.7469	0.00790907	1.00684	0.735	0.426	Ca2
orf19.1760	0.000241327	1.00307	0.794	0.556	Ca2
orf19.4560	0.000196972	0.993876	0.794	0.352	Ca2
orf19.4149	1.1802e-08	0.983029	1	0.815	Ca2
orf19.6749	0.00192149	0.967571	0.824	0.444	Ca2
orf19.6090	0.000266689	0.965385	0.882	0.593	Ca2
orf19.3324	0.000189934	0.950454	0.941	0.556	Ca2
orf19.819	4.14644e-05	0.92597	0.941	0.796	Ca2
orf19.4751.1	0.000444354	0.917613	0.882	0.537	Ca2
orf19.1154	2.14538e-06	0.880681	0.912	0.778	Ca2
orf19.6659	0.00039731	0.876425	0.882	0.5	Ca2
orf19.1815	0.000199223	0.866366	0.735	0.463	Ca2
orf19.7466	2.27991e-06	0.860541	0.941	0.648	Ca2
orf19.930	5.89536e-07	0.854341	1	0.648	Ca2
orf19.2150	3.68057e-05	0.853459	0.941	0.667	Ca2
orf19.1114	0.000885412	0.847411	0.765	0.37	Ca2
orf19.4813	0.00035922	0.833329	0.853	0.519	Ca2
orf19.5493	2.26786e-09	0.802453	1	0.889	Ca2
orf19.7043.1	0.000158335	0.791526	0.912	0.574	Ca2
orf19.1614	0.000100815	0.785886	0.824	0.37	Ca2
orf19.5369	0.00310924	0.783874	0.912	0.704	Ca2
orf19.1327	0.00616176	0.780148	0.559	0.37	Ca2
orf19.4311	0.00118376	0.772103	0.765	0.352	Ca2
orf19.3475	0.0041011	0.768129	0.824	0.519	Ca2
orf19.3799	0.0091673	0.767023	0.794	0.537	Ca2
orf19.1064	0.000312391	0.75744	0.941	0.722	Ca2
orf19.5760	0.000412961	0.718336	0.941	0.593	Ca2
orf19.5024	0.000324006	0.711937	0.912	0.519	Ca2
orf19.2871	0.00182334	0.710253	0.971	0.833	Ca2
orf19.7255	2.25249e-06	0.707829	1	0.815	Ca2
orf19.3646	0.00209668	0.706535	0.912	0.815	Ca2
orf19.1030	0.00133147	0.693426	0.882	0.556	Ca2
orf19.903	0.00173009	0.678956	1	0.87	Ca2
orf19.5660.1	6.03944e-05	0.678601	1	0.852	Ca2
orf19.92	0.000727048	0.66137	0.853	0.537	Ca2
orf19.5788	1.04951e-05	0.655717	1	0.833	Ca2
orf19.5455	0.000446871	0.643618	0.882	0.778	Ca2
orf19.3264.1	0.0046629	0.637735	0.941	0.722	Ca2
orf19.4492	0.00670811	0.634448	0.824	0.519	Ca2
orf19.4009	0.00584087	0.616285	0.765	0.407	Ca2
orf19.4949	0.00108213	0.612993	0.971	0.759	Ca2
orf19.2685	0.00610871	0.589553	1	0.815	Ca2
orf19.6126	8.40714e-05	0.585344	0.941	0.815	Ca2
orf19.2422	0.0015683	0.58002	0.882	0.519	Ca2
orf19.5117	0.00155207	0.547762	1	0.944	Ca2
orf19.3366.1	0.000908145	0.546977	0.941	0.574	Ca2
orf19.2843	0.00103768	0.535553	0.941	0.611	Ca2
orf19.3051	0.00471422	0.517795	0.765	0.519	Ca2
orf19.5383	0.00667268	0.490646	1	0.852	Ca2
orf19.1833	2.34885e-05	0.474037	0.882	0.407	Ca2
orf19.2432	0.00471138	0.473784	0.882	0.574	Ca2
orf19.269	0.00228706	0.448456	0.853	0.463	Ca2
orf19.5351	0.000124553	0.393998	0.941	0.704	Ca2
orf19.5213.1	0.000616218	0.359634	1	0.944	Ca2
orf19.2538	0.00450104	0.350659	0.912	0.574	Ca2
orf19.172	0.00680777	0.309186	0.706	0.352	Ca2
orf19.968	0.00523789	0.290906	0.912	0.593	Ca2
