## Supplementary material for "Coordinated host-pathogen transcriptional dynamics revealed using sorted subpopulations and single, *Candida albicans* infected macrophages": Table S8

### Sheet: S8 Candida GO enrich Scell
Table S8. GO enrichment analysis of genes differentially expressed in phagocytosed Candida albicans in single macrophages
Stage	GOID	GO_term	Cluster frequency	Background frequency	Corrected P-value	False discovery rate	Gene(s) annotated to the term	Directly Annotated GOID List
Ca1	6635	fatty acid beta-oxidation	8 out of 80 genes, 10.0%	12 out of 6473 background genes, 0.2%	5.43e-11	0	ANT1:MDH1-3:FOX2:PXP2:POX1-3:PEX5:POT1:ECI1	6097:16560:16558:9062:5975:6635:42760:15867:6099:30447:7031:6631:42318:42758:6108:6735:9405:6625
Ca1	16054	organic acid catabolic process	14 out of 80 genes, 17.5%	76 out of 6473 background genes, 1.2%	6.68e-11	0	ANT1:UGA1:GDH2:MDH1-3:FOX2:PXP2:POX1-3:PEX5:CAR2:CAR1:POT1:FDH1:ARO10:ECI1	16560:6536:90368:30448:5975:15942:6635:43605:10121:42760:6099:30447:6631:9450:42758:6735:6591:6097:55114:42183:6520:6559:16558:9062:15867:6546:19547:6807:7031:950:6552:951:19551:42318:6569:6108:949:9405:6625:35690
Ca1	46395	carboxylic acid catabolic process	14 out of 80 genes, 17.5%	76 out of 6473 background genes, 1.2%	6.68e-11	0	ANT1:UGA1:GDH2:MDH1-3:FOX2:PXP2:POX1-3:PEX5:CAR2:CAR1:POT1:FDH1:ARO10:ECI1	16560:6536:90368:30448:5975:15942:6635:43605:10121:42760:6099:30447:6631:9450:42758:6735:6591:6097:42183:55114:6520:6559:16558:9062:15867:6546:19547:6807:7031:950:6552:951:19551:42318:6569:6108:949:35690:6625:9405
Ca1	19395	fatty acid oxidation	8 out of 80 genes, 10.0%	14 out of 6473 background genes, 0.2%	3.23e-10	0	ANT1:MDH1-3:FOX2:PXP2:POX1-3:PEX5:POT1:ECI1	16560:5975:6635:42760:6099:30447:6631:42758:6735:6097:16558:9062:15867:7031:42318:6108:6625:9405
Ca1	34440	lipid oxidation	8 out of 80 genes, 10.0%	14 out of 6473 background genes, 0.2%	3.23e-10	0	ANT1:MDH1-3:FOX2:PXP2:POX1-3:PEX5:POT1:ECI1	16560:5975:6635:42760:6099:30447:6631:42758:6735:6097:16558:9062:15867:7031:42318:6108:6625:9405
Ca1	9062	fatty acid catabolic process	8 out of 80 genes, 10.0%	18 out of 6473 background genes, 0.3%	4.52e-09	0	ANT1:MDH1-3:FOX2:PXP2:POX1-3:PEX5:POT1:ECI1	16560:5975:6635:42760:6099:30447:6631:42758:6735:6097:16558:9062:15867:7031:42318:6108:6625:9405
Ca1	72329	monocarboxylic acid catabolic process	10 out of 80 genes, 12.5%	42 out of 6473 background genes, 0.6%	1.49e-08	0	ANT1:UGA1:MDH1-3:FOX2:PXP2:POX1-3:PEX5:POT1:FDH1:ECI1	16560:6536:5975:15942:6635:43605:42760:6099:30447:6631:9450:42758:6735:6097:42183:55114:16558:9062:15867:6546:7031:42318:6108:6625:9405
Ca1	44282	small molecule catabolic process	14 out of 80 genes, 17.5%	113 out of 6473 background genes, 1.7%	1.86e-08	0	ANT1:UGA1:GDH2:MDH1-3:FOX2:PXP2:POX1-3:PEX5:CAR2:CAR1:POT1:FDH1:ARO10:ECI1	16560:6536:90368:30448:5975:15942:6635:43605:10121:42760:6099:30447:6631:9450:42758:6735:6591:6097:42183:55114:6520:6559:16558:9062:15867:6546:19547:6807:7031:950:6552:951:19551:42318:6569:6108:949:35690:6625:9405
Ca1	44242	cellular lipid catabolic process	9 out of 80 genes, 11.2%	38 out of 6473 background genes, 0.6%	1.55e-07	0	ANT1:MDH1-3:FOX2:PXP2:POX1-3:PEX5:ATG15:POT1:ECI1	34727:16560:5975:6635:42760:6099:30447:6631:42758:6735:46461:6097:16558:9062:34496:15867:7031:6624:42318:6108:6625:9405:16236:6660
Ca1	30258	lipid modification	8 out of 80 genes, 10.0%	32 out of 6473 background genes, 0.5%	9.46e-07	0	ANT1:MDH1-3:FOX2:PXP2:POX1-3:PEX5:POT1:ECI1	16560:5975:6635:42760:6099:30447:6631:42758:6735:6097:16558:9062:15867:7031:42318:6108:6625:9405
Ca1	16042	lipid catabolic process	9 out of 80 genes, 11.2%	49 out of 6473 background genes, 0.8%	1.75e-06	0	ANT1:MDH1-3:FOX2:PXP2:POX1-3:PEX5:ATG15:POT1:ECI1	34727:16560:5975:6635:42760:6099:30447:6631:42758:6735:46461:6097:16558:9062:34496:15867:7031:6624:42318:6108:6625:9405:16236:6660
Ca1	6631	fatty acid metabolic process	9 out of 80 genes, 11.2%	64 out of 6473 background genes, 1.0%	2.02e-05	0	ANT1:MDH1-3:FOX2:PXP2:POX1-3:PEX5:POT1:ECI1:PEX13	16560:5975:6635:42760:6099:30447:6631:42758:6735:6097:16558:9062:15867:7031:42318:6108:6625:9405
Ca1	32787	monocarboxylic acid metabolic process	12 out of 80 genes, 15.0%	147 out of 6473 background genes, 2.3%	5.75e-05	0	ANT1:UGA1:MDH1-3:FOX2:PXP2:POX1-3:PEX5:ISA1:POT1:FDH1:ECI1:PEX13	16560:6536:5975:15942:6635:97428:43605:42760:6099:30447:9102:6631:9450:42758:6735:6097:42183:55114:16558:9062:15867:6546:7031:42318:6108:16226:6625:9405
Ca1	19752	carboxylic acid metabolic process	17 out of 80 genes, 21.2%	358 out of 6473 background genes, 5.5%	0.00035	0	ANT1:UGA1:GDH2:MDH1-3:FOX2:PXP2:POX1-3:PEX5:CAR2:PRO3:CAR1:ISA1:POT1:FDH1:ARO10:ECI1:PEX13	16560:6536:90368:30448:5975:15942:6635:97428:43605:10121:42760:6561:6099:30447:9102:6631:9450:42758:6735:6591:6097:42183:55114:6520:6559:16558:9062:15867:6546:19547:6807:7031:950:6552:951:19551:42318:6569:6108:949:16226:35690:6625:9405
Ca1	43436	oxoacid metabolic process	17 out of 80 genes, 21.2%	370 out of 6473 background genes, 5.7%	0.00056	0	ANT1:UGA1:GDH2:MDH1-3:FOX2:PXP2:POX1-3:PEX5:CAR2:PRO3:CAR1:ISA1:POT1:FDH1:ARO10:ECI1:PEX13	16560:6536:90368:30448:5975:15942:6635:97428:43605:10121:42760:6561:6099:30447:9102:6631:9450:42758:6735:6591:6097:42183:55114:6520:6559:16558:9062:15867:6546:19547:6807:7031:950:6552:951:19551:42318:6569:6108:949:16226:35690:6625:9405
Ca1	6082	organic acid metabolic process	17 out of 80 genes, 21.2%	371 out of 6473 background genes, 5.7%	0.00058	0	ANT1:UGA1:GDH2:MDH1-3:FOX2:PXP2:POX1-3:PEX5:CAR2:PRO3:CAR1:ISA1:POT1:FDH1:ARO10:ECI1:PEX13	16560:6536:90368:30448:5975:15942:6635:97428:43605:10121:42760:6561:6099:30447:9102:6631:9450:42758:6735:6591:6097:42183:55114:6520:6559:16558:9062:15867:6546:19547:6807:7031:950:6552:951:19551:42318:6569:6108:949:16226:35690:6625:9405
Ca1	9056	catabolic process	22 out of 80 genes, 27.5%	632 out of 6473 background genes, 9.8%	0.00142	0	ANT1:CAT1:C2_00700W_A:UGA1:GDH2:MDH1-3:FOX2:PXP2:POX1-3:PEX5:CAR2:C4_02920W_A:CAR1:C5_05060C_A:PRE1:ATG15:HPD1:POT1:FDH1:PUP2:ARO10:ECI1	30448:5975:51701:6635:10121:42760:6099:30447:6631:6501:46461:6591:1315:43328:42183:55114:1902859:6520:6559:16558:9062:34496:15867:6546:422:6807:6552:19551:1905037:949:43161:42744:6536:16560:34727:90368:15942:43605:6511:34622:9450:42758:42743:6735:32258:10499:6097:9267:30163:44805:61692:6098:19547:7031:950:951:42542:6624:36171:42318:36170:70301:6569:6108:9405:6625:35690:6465:16236:6660
Ca1	1901575	organic substance catabolic process	20 out of 80 genes, 25.0%	537 out of 6473 background genes, 8.3%	0.00157	0	ANT1:C2_00700W_A:UGA1:GDH2:MDH1-3:FOX2:PXP2:POX1-3:PEX5:CAR2:C4_02920W_A:CAR1:PRE1:ATG15:HPD1:POT1:FDH1:PUP2:ARO10:ECI1	30448:5975:6635:10121:42760:6099:30447:6631:46461:6591:43328:42183:55114:1902859:6520:6559:16558:9062:34496:15867:6546:6807:6552:19551:949:43161:34727:16560:6536:90368:15942:6511:43605:9450:34622:42758:6735:10499:6097:30163:6098:19547:7031:950:951:6624:42318:6569:6108:35690:6625:9405:16236:6465:6660
Ca1	55114	oxidation-reduction process	17 out of 80 genes, 21.2%	403 out of 6473 background genes, 6.2%	0.00181	0	ANT1:CAT1:DLD1:GDH2:IFM3:MDH1-3:FOX2:PXP2:POX1-3:PEX5:PRO3:ALD6:HPD1:POT1:FDH1:ECI1:CR_08920W_A	5975:51701:6635:42760:6099:30447:6631:1315:42183:55114:1902859:6520:16558:9062:15867:6546:6807:19551:16560:42744:15942:6561:42758:42743:6735:6097:9267:61692:6098:7031:42542:36171:42318:70301:36170:6108:6625:9405
Ca1	44248	cellular catabolic process	21 out of 80 genes, 26.2%	593 out of 6473 background genes, 9.2%	0.0019	0	ANT1:CAT1:UGA1:GDH2:MDH1-3:FOX2:PXP2:POX1-3:PEX5:CAR2:C4_02920W_A:CAR1:C5_05060C_A:PRE1:ATG15:HPD1:POT1:FDH1:PUP2:ARO10:ECI1	30448:5975:51701:6635:10121:42760:6099:30447:6631:6501:46461:6591:1315:43328:42183:55114:1902859:6520:6559:16558:9062:34496:15867:6546:422:6807:6552:19551:1905037:949:43161:34727:16560:6536:42744:90368:15942:6511:43605:9450:42758:42743:6735:32258:10499:6097:9267:44805:61692:6098:19547:7031:950:951:42542:6624:36171:42318:70301:36170:6569:6108:35690:6625:9405:16236:6660
Ca1	9063	cellular amino acid catabolic process	6 out of 80 genes, 7.5%	40 out of 6473 background genes, 0.6%	0.00242	0	UGA1:GDH2:CAR2:CAR1:FDH1:ARO10	30448:10121:6591:42183:55114:6520:6559:6546:6807:6552:19551:949:6536:90368:15942:43605:9450:19547:950:951:6569:35690
Ca1	9064	glutamine family amino acid metabolic process	5 out of 80 genes, 6.2%	28 out of 6473 background genes, 0.4%	0.00599	0	UGA1:GDH2:CAR2:PRO3:CAR1	30448:10121:6591:55114:6520:6807:19551:6536:90368:43605:6561:9450:19547:35690
Ca1	15919	peroxisomal membrane transport	4 out of 80 genes, 5.0%	17 out of 6473 background genes, 0.3%	0.01366	0	PEX5:PEX4:PEX19:PEX13	32581:45046:6513:6635:6631:16558:50821:16560:16562:45033:51865:42318:6625:32527
Ca1	43574	peroxisomal transport	4 out of 80 genes, 5.0%	17 out of 6473 background genes, 0.3%	0.01366	0	PEX5:PEX4:PEX19:PEX13	32581:45046:6513:6635:6631:16558:50821:16560:16562:45033:51865:42318:6625:32527
Ca1	6625	protein targeting to peroxisome	4 out of 80 genes, 5.0%	17 out of 6473 background genes, 0.3%	0.01366	0	PEX5:PEX4:PEX19:PEX13	32581:45046:6513:6635:6631:16558:50821:16560:16562:45033:51865:42318:6625:32527
Ca1	72662	protein localization to peroxisome	4 out of 80 genes, 5.0%	17 out of 6473 background genes, 0.3%	0.01366	0	PEX5:PEX4:PEX19:PEX13	32581:45046:6513:6635:6631:16558:50821:16560:16562:45033:51865:42318:6625:32527
Ca1	72663	establishment of protein localization to peroxisome	4 out of 80 genes, 5.0%	17 out of 6473 background genes, 0.3%	0.01366	0	PEX5:PEX4:PEX19:PEX13	32581:45046:6513:6635:6631:16558:50821:16560:16562:45033:51865:42318:6625:32527
Ca1	1901606	alpha-amino acid catabolic process	5 out of 80 genes, 6.2%	34 out of 6473 background genes, 0.5%	0.01602	0	GDH2:CAR2:CAR1:FDH1:ARO10	30448:10121:6591:42183:55114:6520:6559:6546:6807:6552:19551:949:90368:15942:19547:950:951:6569:35690
Ca1	7031	peroxisome organization	5 out of 80 genes, 6.2%	34 out of 6473 background genes, 0.5%	0.01602	0	ANT1:PEX5:PEX4:PEX19:PEX13	32581:45046:6513:6635:6631:16558:50821:15867:16560:16562:45033:51865:7031:42318:6625:32527
Ca1	44281	small molecule metabolic process	20 out of 80 genes, 25.0%	638 out of 6473 background genes, 9.9%	0.01993	0.0007	ANT1:UGA1:C2_06430C_A:GDH2:MDH1-3:FOX2:PXP2:POX1-3:CTN3:PEX5:CAR2:PRO3:CAR1:ISA1:HPD1:POT1:FDH1:ARO10:ECI1:PEX13	30448:36178:5975:9437:6635:97428:10121:42760:6099:30447:9102:6631:6084:6591:6067:42183:71216:55114:1902859:6520:6559:16558:9062:15867:6546:6807:6066:6552:19551:949:16226:36244:16560:6536:90368:36180:15942:43605:6561:9450:42758:6735:6097:6098:19547:7031:950:951:42318:6569:6108:35690:6625:9405
Ca1	6560	proline metabolic process	3 out of 80 genes, 3.8%	8 out of 6473 background genes, 0.1%	0.02921	0.0013	CAR2:PRO3:CAR1	30448:10121:6591:55114:90368:6561:19547:35690
Ca1	10121	arginine catabolic process to proline via ornithine	2 out of 80 genes, 2.5%	2 out of 6473 background genes, 0.0%	0.04525	0.0062	CAR2:CAR1	30448:10121:6591:90368:19547:35690
Ca1	19493	arginine catabolic process to proline	2 out of 80 genes, 2.5%	2 out of 6473 background genes, 0.0%	0.04525	0.0061	CAR2:CAR1	30448:10121:6591:90368:19547:35690
Ca1	6527	arginine catabolic process	2 out of 80 genes, 2.5%	2 out of 6473 background genes, 0.0%	0.04525	0.0059	CAR2:CAR1	30448:10121:6591:90368:19547:35690
Ca1	1904659	glucose transmembrane transport	4 out of 80 genes, 5.0%	23 out of 6473 background genes, 0.4%	0.04806	0.0057	HGT2:HGT19:HGT12:HGT13	36178:30447:15753:71216:36244:46323:36180:1904659:8645:51594:8643:9267:36170
Ca2	44281	small molecule metabolic process	28 out of 86 genes, 32.6%	638 out of 6473 background genes, 9.9%	2.99e-06	0	PMM1:ACS2:MMD1:OLE1:GUA1:IDH1:GND1:GPM1:ACP12:COX8:C3_00170C_A:PMA1:SES1:KRS1:C4_00330C_A:GDH3:SDH12:FAS1:YNK1:PGK1:ILV5:C6_03130W_A:ACB1:DED81:ARG1:ACC1:ARC1:KGD2
Ca2	43436	oxoacid metabolic process	21 out of 86 genes, 24.4%	370 out of 6473 background genes, 5.7%	4.98e-06	0	ACS2:MMD1:OLE1:IDH1:GND1:GPM1:ACP12:C3_00170C_A:SES1:KRS1:GDH3:SDH12:FAS1:PGK1:ILV5:ACB1:DED81:ARG1:ACC1:ARC1:KGD2
Ca2	6082	organic acid metabolic process	21 out of 86 genes, 24.4%	371 out of 6473 background genes, 5.7%	5.23e-06	0	ACS2:MMD1:OLE1:IDH1:GND1:GPM1:ACP12:C3_00170C_A:SES1:KRS1:GDH3:SDH12:FAS1:PGK1:ILV5:ACB1:DED81:ARG1:ACC1:ARC1:KGD2
Ca2	19752	carboxylic acid metabolic process	20 out of 86 genes, 23.3%	358 out of 6473 background genes, 5.5%	1.59e-05	0	ACS2:MMD1:OLE1:IDH1:GND1:GPM1:ACP12:SES1:KRS1:GDH3:SDH12:FAS1:PGK1:ILV5:ACB1:DED81:ARG1:ACC1:ARC1:KGD2
Ca2	9145	purine nucleoside triphosphate biosynthetic process	7 out of 86 genes, 8.1%	39 out of 6473 background genes, 0.6%	0.00036	0	GND1:GPM1:PMA1:C4_00330C_A:YNK1:PGK1:C6_03130W_A
Ca2	9206	purine ribonucleoside triphosphate biosynthetic process	7 out of 86 genes, 8.1%	39 out of 6473 background genes, 0.6%	0.00036	0	GND1:GPM1:PMA1:C4_00330C_A:YNK1:PGK1:C6_03130W_A
Ca2	9201	ribonucleoside triphosphate biosynthetic process	7 out of 86 genes, 8.1%	40 out of 6473 background genes, 0.6%	0.00044	0	GND1:GPM1:PMA1:C4_00330C_A:YNK1:PGK1:C6_03130W_A
Ca2	6164	purine nucleotide biosynthetic process	8 out of 86 genes, 9.3%	61 out of 6473 background genes, 0.9%	0.00068	0	GUA1:GND1:GPM1:PMA1:C4_00330C_A:YNK1:PGK1:C6_03130W_A
Ca2	9152	purine ribonucleotide biosynthetic process	8 out of 86 genes, 9.3%	61 out of 6473 background genes, 0.9%	0.00068	0	GUA1:GND1:GPM1:PMA1:C4_00330C_A:YNK1:PGK1:C6_03130W_A
Ca2	9142	nucleoside triphosphate biosynthetic process	7 out of 86 genes, 8.1%	43 out of 6473 background genes, 0.7%	0.00074	0	GND1:GPM1:PMA1:C4_00330C_A:YNK1:PGK1:C6_03130W_A
Ca2	9260	ribonucleotide biosynthetic process	8 out of 86 genes, 9.3%	65 out of 6473 background genes, 1.0%	0.00113	0	GUA1:GND1:GPM1:PMA1:C4_00330C_A:YNK1:PGK1:C6_03130W_A
Ca2	46390	ribose phosphate biosynthetic process	8 out of 86 genes, 9.3%	70 out of 6473 background genes, 1.1%	0.002	0	GUA1:GND1:GPM1:PMA1:C4_00330C_A:YNK1:PGK1:C6_03130W_A
Ca2	72522	purine-containing compound biosynthetic process	8 out of 86 genes, 9.3%	72 out of 6473 background genes, 1.1%	0.00248	0	GUA1:GND1:GPM1:PMA1:C4_00330C_A:YNK1:PGK1:C6_03130W_A
Ca2	9205	purine ribonucleoside triphosphate metabolic process	8 out of 86 genes, 9.3%	72 out of 6473 background genes, 1.1%	0.00248	0	GND1:GPM1:COX8:PMA1:C4_00330C_A:YNK1:PGK1:C6_03130W_A
Ca2	44283	small molecule biosynthetic process	15 out of 86 genes, 17.4%	286 out of 6473 background genes, 4.4%	0.0025	0	PMM1:MMD1:OLE1:GUA1:GND1:GPM1:ACP12:GDH3:FAS1:YNK1:PGK1:ILV5:ACB1:ARG1:ACC1
Ca2	9199	ribonucleoside triphosphate metabolic process	8 out of 86 genes, 9.3%	73 out of 6473 background genes, 1.1%	0.00276	0	GND1:GPM1:COX8:PMA1:C4_00330C_A:YNK1:PGK1:C6_03130W_A
Ca2	9150	purine ribonucleotide metabolic process	9 out of 86 genes, 10.5%	97 out of 6473 background genes, 1.5%	0.00276	0	GUA1:GND1:GPM1:COX8:PMA1:C4_00330C_A:YNK1:PGK1:C6_03130W_A
Ca2	6163	purine nucleotide metabolic process	9 out of 86 genes, 10.5%	98 out of 6473 background genes, 1.5%	0.003	0	GUA1:GND1:GPM1:COX8:PMA1:C4_00330C_A:YNK1:PGK1:C6_03130W_A
Ca2	72330	monocarboxylic acid biosynthetic process	8 out of 86 genes, 9.3%	74 out of 6473 background genes, 1.1%	0.00306	0	OLE1:GND1:GPM1:ACP12:FAS1:PGK1:ACB1:ACC1
Ca2	9144	purine nucleoside triphosphate metabolic process	8 out of 86 genes, 9.3%	74 out of 6473 background genes, 1.1%	0.00306	0	GND1:GPM1:COX8:PMA1:C4_00330C_A:YNK1:PGK1:C6_03130W_A
Ca2	16053	organic acid biosynthetic process	12 out of 86 genes, 14.0%	187 out of 6473 background genes, 2.9%	0.00332	0	MMD1:OLE1:GND1:GPM1:ACP12:GDH3:FAS1:PGK1:ILV5:ACB1:ARG1:ACC1
Ca2	46394	carboxylic acid biosynthetic process	12 out of 86 genes, 14.0%	187 out of 6473 background genes, 2.9%	0.00332	0	MMD1:OLE1:GND1:GPM1:ACP12:GDH3:FAS1:PGK1:ILV5:ACB1:ARG1:ACC1
Ca2	9127	purine nucleoside monophosphate biosynthetic process	7 out of 86 genes, 8.1%	54 out of 6473 background genes, 0.8%	0.00362	0	GUA1:GND1:GPM1:PMA1:C4_00330C_A:PGK1:C6_03130W_A
Ca2	9168	purine ribonucleoside monophosphate biosynthetic process	7 out of 86 genes, 8.1%	54 out of 6473 background genes, 0.8%	0.00362	0	GUA1:GND1:GPM1:PMA1:C4_00330C_A:PGK1:C6_03130W_A
Ca2	9259	ribonucleotide metabolic process	9 out of 86 genes, 10.5%	103 out of 6473 background genes, 1.6%	0.00454	0	GUA1:GND1:GPM1:COX8:PMA1:C4_00330C_A:YNK1:PGK1:C6_03130W_A
Ca2	9141	nucleoside triphosphate metabolic process	8 out of 86 genes, 9.3%	79 out of 6473 background genes, 1.2%	0.00502	0	GND1:GPM1:COX8:PMA1:C4_00330C_A:YNK1:PGK1:C6_03130W_A
Ca2	9156	ribonucleoside monophosphate biosynthetic process	7 out of 86 genes, 8.1%	57 out of 6473 background genes, 0.9%	0.00523	0	GUA1:GND1:GPM1:PMA1:C4_00330C_A:PGK1:C6_03130W_A
Ca2	6754	ATP biosynthetic process	6 out of 86 genes, 7.0%	38 out of 6473 background genes, 0.6%	0.00538	0	GND1:GPM1:PMA1:C4_00330C_A:PGK1:C6_03130W_A
Ca2	9124	nucleoside monophosphate biosynthetic process	7 out of 86 genes, 8.1%	59 out of 6473 background genes, 0.9%	0.00661	0	GUA1:GND1:GPM1:PMA1:C4_00330C_A:PGK1:C6_03130W_A
Ca2	9126	purine nucleoside monophosphate metabolic process	8 out of 86 genes, 9.3%	89 out of 6473 background genes, 1.4%	0.01221	0	GUA1:GND1:GPM1:COX8:PMA1:C4_00330C_A:PGK1:C6_03130W_A
Ca2	9167	purine ribonucleoside monophosphate metabolic process	8 out of 86 genes, 9.3%	89 out of 6473 background genes, 1.4%	0.01221	0	GUA1:GND1:GPM1:COX8:PMA1:C4_00330C_A:PGK1:C6_03130W_A
Ca2	19693	ribose phosphate metabolic process	9 out of 86 genes, 10.5%	117 out of 6473 background genes, 1.8%	0.01286	0	GUA1:GND1:GPM1:COX8:PMA1:C4_00330C_A:YNK1:PGK1:C6_03130W_A
Ca2	72521	purine-containing compound metabolic process	9 out of 86 genes, 10.5%	118 out of 6473 background genes, 1.8%	0.01377	0.0006	GUA1:GND1:GPM1:COX8:PMA1:C4_00330C_A:YNK1:PGK1:C6_03130W_A
Ca2	9161	ribonucleoside monophosphate metabolic process	8 out of 86 genes, 9.3%	92 out of 6473 background genes, 1.4%	0.01558	0.0006	GUA1:GND1:GPM1:COX8:PMA1:C4_00330C_A:PGK1:C6_03130W_A
Ca2	9123	nucleoside monophosphate metabolic process	8 out of 86 genes, 9.3%	94 out of 6473 background genes, 1.5%	0.01824	0.0006	GUA1:GND1:GPM1:COX8:PMA1:C4_00330C_A:PGK1:C6_03130W_A
Ca2	44249	cellular biosynthetic process	35 out of 86 genes, 40.7%	1375 out of 6473 background genes, 21.2%	0.01828	0.0006	TIF:PMM1:ACS2:MMD1:DPM1:OLE1:TEF2:GUA1:GND1:RPC10:EFT2:GPM1:ACP12:TEF1:TIF11:C2_10860C_A:C3_00170C_A:PMA1:SES1:KRS1:C4_00330C_A:GDH3:FAS1:YNK1:PGK1:ILV5:C6_03130W_A:ACB1:DED81:ARG1:ACC1:TMA19:RPC19:RHO1:ARC1
Ca2	9165	nucleotide biosynthetic process	8 out of 86 genes, 9.3%	95 out of 6473 background genes, 1.5%	0.0197	0.0005	GUA1:GND1:GPM1:PMA1:C4_00330C_A:YNK1:PGK1:C6_03130W_A
Ca2	6633	fatty acid biosynthetic process	5 out of 86 genes, 5.8%	29 out of 6473 background genes, 0.4%	0.0202	0.0005	OLE1:ACP12:FAS1:ACB1:ACC1
Ca2	1901576	organic substance biosynthetic process	35 out of 86 genes, 40.7%	1386 out of 6473 background genes, 21.4%	0.02183	0.0005	TIF:PMM1:ACS2:MMD1:DPM1:OLE1:TEF2:GUA1:GND1:RPC10:EFT2:GPM1:ACP12:TEF1:TIF11:C2_10860C_A:C3_00170C_A:PMA1:SES1:KRS1:C4_00330C_A:GDH3:FAS1:YNK1:PGK1:ILV5:C6_03130W_A:ACB1:DED81:ARG1:ACC1:TMA19:RPC19:RHO1:ARC1
Ca2	46034	ATP metabolic process	7 out of 86 genes, 8.1%	71 out of 6473 background genes, 1.1%	0.02267	0.0005	GND1:GPM1:COX8:PMA1:C4_00330C_A:PGK1:C6_03130W_A
Ca2	1901293	nucleoside phosphate biosynthetic process	8 out of 86 genes, 9.3%	97 out of 6473 background genes, 1.5%	0.02292	0.0005	GUA1:GND1:GPM1:PMA1:C4_00330C_A:YNK1:PGK1:C6_03130W_A
Ca2	9058	biosynthetic process	35 out of 86 genes, 40.7%	1412 out of 6473 background genes, 21.8%	0.0329	0.0005	TIF:PMM1:ACS2:MMD1:DPM1:OLE1:TEF2:GUA1:GND1:RPC10:EFT2:GPM1:ACP12:TEF1:TIF11:C2_10860C_A:C3_00170C_A:PMA1:SES1:KRS1:C4_00330C_A:GDH3:FAS1:YNK1:PGK1:ILV5:C6_03130W_A:ACB1:DED81:ARG1:ACC1:TMA19:RPC19:RHO1:ARC1
Ca2	6091	generation of precursor metabolites and energy	9 out of 86 genes, 10.5%	133 out of 6473 background genes, 2.1%	0.03565	0.0005	C1_08930C_A:IDH1:GND1:GPM1:COX8:SDH12:PET9:PGK1:KGD2
Ca2	34404	nucleobase-containing small molecule biosynthetic process	5 out of 86 genes, 5.8%	34 out of 6473 background genes, 0.5%	0.04494	0.0005	GUA1:GND1:GPM1:YNK1:PGK1
